# A global atlas of subsurface microbiomes reveals phylogenetic novelty, large scale biodiversity gradients, and a marine-terrestrial divide

**DOI:** 10.1101/2024.04.29.591682

**Authors:** S. Emil Ruff, Isabella Hrabe de Angelis, Megan Mullis, Jérôme P. Payet, Cara Magnabosco, Karen G. Lloyd, Cody S. Sheik, Andrew D. Steen, Anna Shipunova, Aleksey Morozov, Brandi Kiel Reese, James A. Bradley, Clarisse Lemonnier, Matthew O. Schrenk, Samantha B Joye, Julie A. Huber, Alexander J. Probst, Hilary G. Morrison, Mitchell L. Sogin, Joshua Ladau, Frederick Colwell

## Abstract

Subsurface environments constitute one of Earth’s largest habitats for microbial life, yet differences between surface and subsurface microbiomes and between marine and terrestrial microbiomes remain unclear. We analyzed 478 archaeal and 1054 bacterial amplicon sequence datasets and 147 metagenomes from diverse and globally distributed surface and subsurface environments. Taxonomic analyses show that archaeal and bacterial diversity is similar in marine and terrestrial microbiomes at local to global scales. However, community composition greatly differs between marine and terrestrial microbiomes, suggesting a horizontal phylogenetic divide between sea and land that mirrors patterns in plant and animal diversity. In contrast, community composition overlapped from surface to subsurface environments indicating vertical diversity continua rather than a discrete subsurface biosphere. Diversity of terrestrial microbiomes decreases from surface to subsurface environments. Marine subsurface diversity and phylogenetic novelty rivaled (bacteria) or even exceeded (archaea) that of surface environments, suggesting that the marine subsurface holds a considerable and underestimated fraction of Earth’s archaeal and bacterial diversity.

**Teaser:** Subsurface ecosystems within Earth’s crust and seafloor harbor diverse and distinct microbiomes featuring many unknown lineages.
