## Supplementary material for "A global atlas of subsurface microbiomes reveals phylogenetic novelty, large scale biodiversity gradients, and a marine-terrestrial divide": Table S1 - Dataset IDs and Accession

### Sheet: Projects, PIs, Accession
Project ID	NCBI Bioproject Accession	Sequencing Method	Effort	CoDL PI First Name	CoDL PI Last Name	CoDL Proposal Title
DCO_AGO (HA_DZIA)	PRJNA793866	Amplicon	CoDL	Helene	Agogue	Microbial diversity in the sediment of an extreme environment: Dziani Dzaha Lake, Mayotte
DCO_RESQ_DCO_BOM	PRJNA275225	Amplicon	CoDL	Malin	Bomberg	Proposal for sequencing of amplicon libraries and metagenomes from Fennoscandian Shield groundwater
DCO_RESQ_DCO_BRA	PRJNA275316	Amplicon	CoDL	Leah	Brandt	Exploring Microbial Diversity in the Deep, Hot Biosphere
DCO_KLA	PRJNA440741	Amplicon	CoDL	Frederick	Colwell	Out of Africa– Microbial diversity in recent Mediterranean mud volcano flows
DCO_RESQ_DCO_LAV	PRJNA251746	Amplicon	CoDL	Frederick	Colwell	Microbial Diversity and Caron Cycling in Deep Subsurface Basalts Targeted for Geologic Carbon Sequestration
DCO_DAL	PRJNA796316	Amplicon	CoDL	Walter	D'Alessandro	Microbial communities in “continental smokers” of northern Greece
DCO_TAS	PRJNA552907	Amplicon	CoDL	Stefano	Fazi	A geomicrobiological study on soils and sediments affected by hydrothermal fluids from Solfatara Crater (Campi Flegrei, Italy): life adaptation in extreme environments
DCO_GRD	PRJNA590516	Amplicon	CoDL	Jackie	Goordial	Investigation of diversity and distribution of subsurface Bacteria and Archaea sorted from different lithologies of serpentinizing crust at Atlantis Massif
DCO_RESQ_DCO_GRA	PRJNA340294	Amplicon	CoDL	Jeff	Gralnick	Deep terrestrial biosphere observatory: Shield brines, microbial mats, and Banded Iron Formations at the Soudan Iron Mine
DCO_RESQ_DCO_HIN	PRJNA264976	Amplicon	CoDL	Kai-Uwe	Hinrichs	Linking microbial populations, ocean basins, and paleoenvironmental conditions in the Eastern Mediterranean Sea and Black Sea
DCO_JOYE	PRJNA796349	Amplicon	CoDL	Mandy	Joye	Effects of marine oil snow sedimentation on the microbial community structure in marine sediments: a spatial and temporal perspective
DCO_BKR	PRJNA339861	Amplicon	CoDL	Brandi	Kiel Reese	Tag 16S sequencing of deeply buried sediments within the Baltic Sea, IODP Exp. 347
DCO_SWIR	PRJNA797368	Amplicon	CoDL	Aurelien	Lecoeuvre	Investigating the microbial diversity associated with serpentinization processes and associated carbonation in the newly discovered hydrothermal field of Old City (SW Indian Ridge, Indian Ocean)
DCO_LZA	PRJNA797393	Amplicon	CoDL	Rosa	Leon-Zayas	Characterization of subsurface and surface microbial communities and analysis of the interplay between the microbiota and the carbon sources in the Cascades Range, Oregon
DCO_RESQ_DCO_LIN	PRJNA807344	Amplicon	CoDL	Li-Hung	Lin	Census of microbial diversity in ultra-deep, fault-bordered sedimentary rocks of a foreland basin in Taiwan
DCO_BMS	PRJNA799781	Amplicon	CoDL	Karen	Lloyd	Collaborative and multidisciplinary Deep Carbon field Initiative sampling across the Costa Rica volcanic arc/Microbial communities in forearc hot springs of Southern Costa Rica and Panama
DCO_LLO	PRJNA797441	Amplicon	CoDL	Karen	Lloyd	Microbial communities in active fumeroles and hot springs of the Costa Rica Margin
DCO_RESQ_DCO_MAC	PRJNA800393	Amplicon	CoDL	Jennifer	Macalady	Sulfidic deep terrestrial subsurface
DCO_ONS	PRJNA380946	Amplicon	CoDL	Cara	Magnabosco	Investigation of the rare biosphere in a deep subsurface environment and of scaling-up approaches to estimate total subsurface biodiversity
DCO_MAR	PRJNA1047644	Amplicon	CoDL	Jeffrey	Marlow	Life at First Contact? Probing the Colonization and Succession of Basalt-Hosted Endolithic Communities at Marum Crater, Vanuatu
DCO_RESQ_DCO_MOS	PRJNA268940	Amplicon	CoDL	Duane	Moser	Application of 454 Tag Sequence Technology to Novel Terrestrial Deep Subsurface Habitats of the North American Basin and Range, Black Hills, and Canadian Shield; Application of Illumina Sequencing Technology to Deep Subsurface Habitats of the North American Basin and Range and Black Hills
DCO_RESQ_DCO_TCO	PRJNA263371, PRJNA681409	Amplicon	CoDL	Tullis	Onstott	Proposal to Apply Pyro-Tag 16S rRNA Gene Sequence Analyses to the Deep Microbial Communities in the Witwatersrand Basin, South Africa
DCO_RESQ_DCO_PED	PRJNA246526, PRJNA246527	Amplicon	CoDL	Karsten	Pedersen	Census of Deep Life (CoDL) proposal microbial communities of deep rock fractures
DCO_RESQ_DCO_PPA	PRJNA240081	Amplicon	CoDL	Radu	Popa	Proposal to Apply 454-based Tag Sequencing Technology to Igneous Minerals Incubated for Four Years in the Ocean Crust
DCO_PUR	PRJEB35728	Amplicon	CoDL	Lotta	Purkamo	Microbial communities of a carbon-limited, poly-extreme environment down to record depth of 4.4 km in deep bedrock in Otaniemi, Finland
DCO_WOY	PRJNA1049375	Amplicon	CoDL	D'Arcy	R Meyer-Dombard	Field Survey of Microbial Diversity in the Zambales and Palawan Ophiolite, Philippines
DCO_RUF1	PRJNA1048090	Amplicon	CoDL	S. Emil	Ruff	Heterotrophy in Guaymas Basin hydrothermal sediments: A missing link between subsurface- derived energy and seafloor productivity
DCO_PIN	PRJNA1051051	Amplicon	CoDL	Pinaki	Sar	Exploration of microbial diversity in deep subsurface samples recovered from Deccan traps using 16S rRNA amplicon sequencing
DCO_SAR/SAR2	PRJNA1051051, PRJNA1052051	Amplicon	CoDL	Pinaki	Sar	Exploration of microbial diversity in deep subsurface samples recovered from Deccan traps using 16S rRNA amplicon sequencing; Characterization of bacterial and archaeal communities from Archean granitic basement rock cores recovered through pilot borehole drilled up to 3000 m at the igneous province of Deccan Traps, India
DCO_LOIH	PRJNA340012	Amplicon	CoDL	Jason	Sylvan	Do the subsurface microbial communities in diffuse flow hydrothermal fluids at Loihi Seamount influence community structure in seafloor iron microbial mats?
DCO_RESQ_DCO_SYL	PRJNA271884	Amplicon	CoDL	Jason	Sylvan	Subsurface microbial communities in volcanic basement along an ancient hotspot seamount trail
DCO_TASP	PRJNA700087	Amplicon	CoDL	Franco	Tassi	Geobiochemical investigation on thermal water pools from Pisciarelli hydrothermal field (Campi Flegrei, Italy): unravelling the interplay between microbes and deep-sourced fluids
DCO_GMSB	PRJNA420722	Amplicon	CoDL	Andreas	Teske	Seepage and hydrothermal impact on microbial communities in subsurface sediments: The Guaymas Basin and Sonora Margin case study
DCL_TIA/TIA2	PRJNA1052675	Amplicon	CoDL	Igor	Tiago	Unveiling carbon fixation in three deep serpentinization-driven hyperalkaline springs
DCO_LAZ	PRJNA420453	Amplicon	CoDL	Laura	Zinke	Microbial biogeography of a low-temperature, ridge flank hydrothermal system at Dorado Outcrop
BBO_IGM	PRJNA812947	Amplicon	Private	Zoe	Cardon	Fertilizer and salinity gradients in PIE - IGERT 2014
JAH_MBA2	PRJNA454888	Amplicon	Private	Julie	Huber	Archaeal communities in venting fluids from the Mariana BackArc
JAH_SRB	PRJNA264799	Amplicon	Private	Julie	Huber	Biogeography of sulfate-reducing bacteria in salt marsh sediments form East Coast US
JAH_TRP	PRJNA384656	Amplicon	Private	Julie	Huber	A transplant experiment of sulfate-reducing bacteria in salt marsh sediments form East Coast US
JJR_GWB	PRJNA1093022	Amplicon	Private	Jeremy	Rich	Greenwich Bay Sediment
LQM_COR	PRJEB27599	Amplicon	Private	Lois	Maignien	Marine Electroactive biofilm assembly on conductive surfaces
LQM_OBS2	PRJEB32620	Amplicon	Private	Lois	Maignien	Temporal community dynamics of marine planktonic Archaea and Bacteria at the coastal BREST-SOMLIT
LQM_OBS3	PRJEB32620	Amplicon	Private	Lois	Maignien	Bacterial and Archaeal community time series at the Brest SOMLIT station - France
LQM_OBS4	PRJEB48467	Amplicon	Private	Lois	Maignien	Bacterial and Archaeal community time series at the Brest SOMLIT station - France
LQM_OBS5	PRJEB48467	Amplicon	Private	Lois	Maignien	Bacterial and Archaeal community time series at the Brest SOMLIT station - France
MOS_VOLC	PRJNA1093023	Amplicon	Private	Matt	Schrenk	Mid Cayman Rise hydrothermal sulfide chimneys
SBJ_BME	﻿PRJNA530193	Amplicon	Private	Samantha	Joye	Extreme Brine Ecosystems Microbial Diversity
SBJ_CH4	PRJNA1093018	Amplicon	Private	Samantha	Joye	Diversity of hydrocarbon metabolising microbes
SBJ_GOM	PRJNA1093020	Amplicon	Private	Samantha	Joye	Microbial Diversity of Natural Oil and Gas Seeps
SLM_GCB	PRJNA208242	Amplicon	Private	Sandra	McLellan	Gulf Oil Response
SLM_NIH3	PRJNA471555	Amplicon	Private	Sandra	McLellan	Footprint-SW-Animal
SLM_SEAG	PRJNA272391	Amplicon	Private	Sandra	McLellan	Backshore, foreshore, submerged and water comparison at Michigan and Wisconsin beaches - 2013
DCO_BOM_758	PRJNA275225	Metagenome	CoDL	Malin	Bomberg	Proposal for sequencing of amplicon libraries and metagenomes from Fennoscandian Shield groundwater
DCO_BRZ_1_1 (BRA)	PRJNA807686	Metagenome	CoDL	Leah	Brandt	Comparative metagenomics of archaeal biofilms in carbonate chimneys associated with geographically isolated sites of serpentinization
DCO_BRZ_1_3 (BRA)	PRJNA807686	Metagenome	CoDL	Leah	Brandt	Comparative metagenomics of archaeal biofilms in carbonate chimneys associated with geographically isolated sites of serpentinization
DCO_BRZ_2_3 (BRA)	PRJNA807686	Metagenome	CoDL	Leah	Brandt	Comparative metagenomics of archaeal biofilms in carbonate chimneys associated with geographically isolated sites of serpentinization
DCO_KLA_267	PRJNA1085660	Metagenome	CoDL	Scott	Klasek	Going with the Flow: Proposed metagenomic analysis of microbial communities in mud flows of Venere Mud Volcano, offshore Italy, that inhabit deep-sourced fluids
DCO_KLA_seep	PRJNA1085660	Metagenome	CoDL	Scott	Klasek	Going with the Flow: Proposed metagenomic analysis of microbial communities in mud flows of Venere Mud Volcano, offshore Italy, that inhabit deep-sourced fluids
DCO_KLA_summit	PRJNA1085660	Metagenome	CoDL	Scott	Klasek	Going with the Flow: Proposed metagenomic analysis of microbial communities in mud flows of Venere Mud Volcano, offshore Italy, that inhabit deep-sourced fluids
DCO_INS_sed2	PRJNA1085743	Metagenome	CoDL	William	Inskeep	Dissecting microbial communities in deep thermal vents of Yellowstone Lake
DCO_INS_str1	PRJNA1085743	Metagenome	CoDL	William	Inskeep	Dissecting microbial communities in deep thermal vents of Yellowstone Lake
DCO_INS_str2	PRJNA1085743	Metagenome	CoDL	William	Inskeep	Dissecting microbial communities in deep thermal vents of Yellowstone Lake
DCO_PIN_SAR_U11	PRJNA530206	Metagenome	CoDL	Pinaki	Sar	Metagenomic sequencing of deep subsurface samples from Deccan plateau (Koyna-Warna region, India)
DCO_PIN_SAR_U6	PRJNA530206	Metagenome	CoDL	Pinaki	Sar	Metagenomic sequencing of deep subsurface samples from Deccan plateau (Koyna-Warna region, India)
DCO_PIN_SAR_U7	PRJNA530206	Metagenome	CoDL	Pinaki	Sar	Metagenomic sequencing of deep subsurface samples from Deccan plateau (Koyna-Warna region, India)
DCO_PIN_U6	PRJNA530206	Metagenome	CoDL	Pinaki	Sar	Metagenomic sequencing of deep subsurface samples from Deccan plateau (Koyna-Warna region, India)
DCO_PIN_U7	PRJNA530206	Metagenome	CoDL	Pinaki	Sar	Metagenomic sequencing of deep subsurface samples from Deccan plateau (Koyna-Warna region, India)
DCO_HIN_147_167	PRJNA1061127	Metagenome	CoDL	Kai-Uwe	Hinrichs	Linking microbial populations, ocean basins, and paleoenvironmental conditions in the Eastern Mediterranean Sea and Black Sea
DCO_HIN_390_405	PRJNA1061127	Metagenome	CoDL	Kai-Uwe	Hinrichs	Linking microbial populations, ocean basins, and paleoenvironmental conditions in the Eastern Mediterranean Sea and Black Sea
DCO_HIN_420_435	PRJNA1061127	Metagenome	CoDL	Kai-Uwe	Hinrichs	Linking microbial populations, ocean basins, and paleoenvironmental conditions in the Eastern Mediterranean Sea and Black Sea
DCO_LAV_2009	PRJNA1062315	Metagenome	CoDL	Heather	Lavalleur	Microbial Diversity and Carbon Cycling in Deep Subsurface Basalts Targeted for Geologic Carbon Sequestration
DCO_LAV_2011	PRJNA1062315	Metagenome	CoDL	Heather	Lavalleur	Microbial Diversity and Carbon Cycling in Deep Subsurface Basalts Targeted for Geologic Carbon Sequestration
DCO_MOS_BLM_1	PRJNA1062359	Metagenome	CoDL	Duane	Moser	Application of Shotgun Metagenomic Sequencing to Deep Habitats of the North American Basin and Range: BLM-1 and Nevares Deep Well 2
DCO_MOS_EC_11	PRJNA1062359	Metagenome	CoDL	Duane	Moser	Application of Shotgun Metagenomic Sequencing to Deep Habitats of the North American Basin and Range: BLM-1 and Nevares Deep Well 2
DCO_MOS_NEVARES_DW2	PRJNA1062359	Metagenome	CoDL	Duane	Moser	Application of Shotgun Metagenomic Sequencing to Deep Habitats of the North American Basin and Range: BLM-1 and Nevares Deep Well 2
DCO_MOS_U12N_10	PRJNA1062359	Metagenome	CoDL	Duane	Moser	Application of Shotgun Metagenomic Sequencing to Deep Habitats of the North American Basin and Range: BLM-1 and Nevares Deep Well 2
DCO_PED_KA2198A_Prov_1?	PRJNA1062367	Metagenome	CoDL	Karsten	Pedersen	[Äspö Hard Rock Laboratory and ONKALO (Olkiluoto area)]
DCO_PED_KA3110A_2	PRJNA1062367	Metagenome	CoDL	Karsten	Pedersen	[Äspö Hard Rock Laboratory and ONKALO (Olkiluoto area)]
DCO_PED_PVA5	PRJNA195613	Metagenome	CoDL	Karsten	Pedersen	[Äspö Hard Rock Laboratory and ONKALO (Olkiluoto area)]
DCO_PED_PVA6	PRJNA195613	Metagenome	CoDL	Karsten	Pedersen	[Äspö Hard Rock Laboratory and ONKALO (Olkiluoto area)]
DCO_LAG_02d7	PRJNA1084837	Metagenome	CoDL	Lorenzo	Lagostina	Influence of organic matter composition on microbial communities in Benguela upwelling system subsurface sediments characterized by metagenomics
DCO_BRI_Site17A_21mbsf	PRJNA217520	Metagenome	CoDL	Brandon	Briggs	Evolution of Subsurface Microbes in Deep Marine Sediments Dominated by Firmicutes
DCO_BRI_Site17A_40mbsf	PRJNA217520	Metagenome	CoDL	Brandon	Briggs	Evolution of Subsurface Microbes in Deep Marine Sediments Dominated by Firmicutes
DCO_BRI_Site17A_554mbsf	PRJNA217520	Metagenome	CoDL	Brandon	Briggs	Evolution of Subsurface Microbes in Deep Marine Sediments Dominated by Firmicutes
DCO_MAR_1378_B01H2_2p88mbsf	PRJNA264715	Metagenome	CoDL	Amanda	Martino	Microbiology of the Costa Rica Margin Subsurface
DCO_MAR_1378_B04H6_32p39mbsf	PRJNA264715	Metagenome	CoDL	Amanda	Martino	Microbiology of the Costa Rica Margin Subsurface
DCO_MAR_1378_B11H3_93p98mbsf	PRJNA264715	Metagenome	CoDL	Amanda	Martino	Microbiology of the Costa Rica Margin Subsurface
DCO_BRZ_LC_3862_1325	PRJNA265986	Metagenome	CoDL	William	Brazelton	Biogeographic Comparison of Subsurface Microbial Habitats Associated with the Serpentinization of Uplifted Mantle Materials
DCO_BRZ_LC_HO8_2_2	PRJNA265986	Metagenome	CoDL	William	Brazelton	Biogeographic Comparison of Subsurface Microbial Habitats Associated with the Serpentinization of Uplifted Mantle Materials
DCO_BRZ_LIG_BR2_2012	PRJNA265986	Metagenome	CoDL	William	Brazelton	Biogeographic Comparison of Subsurface Microbial Habitats Associated with the Serpentinization of Uplifted Mantle Materials
DCO_BRZ_LIG_BR2_2013	PRJNA265986	Metagenome	CoDL	William	Brazelton	Biogeographic Comparison of Subsurface Microbial Habitats Associated with the Serpentinization of Uplifted Mantle Materials
DCO_BRZ_LIG_BR2_back_A1_2012	PRJNA265986	Metagenome	CoDL	William	Brazelton	Biogeographic Comparison of Subsurface Microbial Habitats Associated with the Serpentinization of Uplifted Mantle Materials
DCO_BRZ_LIG_BR2upA_2013	PRJNA265986	Metagenome	CoDL	William	Brazelton	Biogeographic Comparison of Subsurface Microbial Habitats Associated with the Serpentinization of Uplifted Mantle Materials
DCO_BRZ_LIG_GOR_up_A1_2012	PRJNA265986	Metagenome	CoDL	William	Brazelton	Biogeographic Comparison of Subsurface Microbial Habitats Associated with the Serpentinization of Uplifted Mantle Materials
DCO_BRZ_LIG_GOR1CDEF_2013	PRJNA265986	Metagenome	CoDL	William	Brazelton	Biogeographic Comparison of Subsurface Microbial Habitats Associated with the Serpentinization of Uplifted Mantle Materials
DCO_BRZ_LIG_GOR3AB_2012	PRJNA265986	Metagenome	CoDL	William	Brazelton	Biogeographic Comparison of Subsurface Microbial Habitats Associated with the Serpentinization of Uplifted Mantle Materials
DCO_BRZ_LIG_GORupB_2013	PRJNA265986	Metagenome	CoDL	William	Brazelton	Biogeographic Comparison of Subsurface Microbial Habitats Associated with the Serpentinization of Uplifted Mantle Materials
DCO_BRZ_POR_AC3_2013	PRJNA265986	Metagenome	CoDL	William	Brazelton	Biogeographic Comparison of Subsurface Microbial Habitats Associated with the Serpentinization of Uplifted Mantle Materials
DCO_BRZ_Prony27	PRJNA265986	Metagenome	CoDL	William	Brazelton	Biogeographic Comparison of Subsurface Microbial Habitats Associated with the Serpentinization of Uplifted Mantle Materials
DCO_BRZ_Prony28	PRJNA265986	Metagenome	CoDL	William	Brazelton	Biogeographic Comparison of Subsurface Microbial Habitats Associated with the Serpentinization of Uplifted Mantle Materials
DCO_BRZ_SE_Spring9	PRJNA265986	Metagenome	CoDL	William	Brazelton	Biogeographic Comparison of Subsurface Microbial Habitats Associated with the Serpentinization of Uplifted Mantle Materials
DCO_MOU_Sample_05012013	PRJNA282084	Metagenome	CoDL	Paula	Mouser	Metagenomic Profiling of Microbial Dynamics in Methane Shale after Hydraulic Fracturing
DCO_MOU_Sample_06272012	PRJNA282084	Metagenome	CoDL	Paula	Mouser	Metagenomic Profiling of Microbial Dynamics in Methane Shale after Hydraulic Fracturing
DCO_MOU_Sample_08292012	PRJNA282084	Metagenome	CoDL	Paula	Mouser	Metagenomic Profiling of Microbial Dynamics in Methane Shale after Hydraulic Fracturing
DCO_BID_3_6	PRJNA340165	Metagenome	CoDL	Jennifer	Biddle	Metagenomic sequencing of sediments from the Tonga Trench: A Subsurface island?
DCO_BID_36_48	PRJNA340165	Metagenome	CoDL	Jennifer	Biddle	Metagenomic sequencing of sediments from the Tonga Trench: A Subsurface island?
DCO_BID_60_70	PRJNA340165	Metagenome	CoDL	Jennifer	Biddle	Metagenomic sequencing of sediments from the Tonga Trench: A Subsurface island?
DCO_BAD_DDH932	PRJNA340294	Metagenome	CoDL	Jonathan	Badalamenti	Reconstructing genomes of rare and novel taxa through deeper sequencing of the deep terrestrial biosphere
DCO_BAD_DDH944	PRJNA340294	Metagenome	CoDL	Jonathan	Badalamenti	Reconstructing genomes of rare and novel taxa through deeper sequencing of the deep terrestrial biosphere
DCO_BAD_DDH951	PRJNA340294	Metagenome	CoDL	Jonathan	Badalamenti	Reconstructing genomes of rare and novel taxa through deeper sequencing of the deep terrestrial biosphere
DCO_CRE_Mur_UP	PRJNA340462	Metagenome	CoDL	Melitza	Crespo-Medina	Integrated Metagenomic and Metatranscriptomic Analyses of Active Microbial Communities Involved in Carbon Metabolism at a Tropical Serpentinizing Environment (Santa Elena Ophiolite, Costa Rica)
DCO_CRE_Spring9	PRJNA340462	Metagenome	CoDL	Melitza	Crespo-Medina	Integrated Metagenomic and Metatranscriptomic Analyses of Active Microbial Communities Involved in Carbon Metabolism at a Tropical Serpentinizing Environment (Santa Elena Ophiolite, Costa Rica)
DCO_CKL_Sample_1	PRJNA341268	Metagenome	CoDL	Charles	Cockell	Carbon cycling and biogeochemistry in deep hypersaline fluids
DCO_CKL_Sample_4	PRJNA341268	Metagenome	CoDL	Charles	Cockell	Carbon cycling and biogeochemistry in deep hypersaline fluids
DCO_JOR_1383E	PRJNA341273	Metagenome	CoDL	Steffen	Jorgensen	Metagenomics in oxic/anoxic transition zones of oligotrophic sediments from the North Atlantic Gyre (North Pond, IODP Expedition 336)
DCO_JOR_1383E_lower	PRJNA341273	Metagenome	CoDL	Steffen	Jorgensen	Metagenomics in oxic/anoxic transition zones of oligotrophic sediments from the North Atlantic Gyre (North Pond, IODP Expedition 336)
DCO_JOR_1384A	PRJNA341273	Metagenome	CoDL	Steffen	Jorgensen	Metagenomics in oxic/anoxic transition zones of oligotrophic sediments from the North Atlantic Gyre (North Pond, IODP Expedition 336)
DCO_PAY_336-U1382B-7H-5	PRJNA360271	Metagenome	CoDL	Adina	Paytan	Metagenomic sequencing of sediments from North Pond, site U1382 (IODP Expedition 336), to elucidate microbial phosphorus cycling strategies
DCO_BAK_2_5	PRJNA420998	Metagenome	CoDL	Brett	Baker	Genomic reconstruction of uncultured microorganisms from Cascadia Hydrate Ridge deep subsurface (IODP Leg204, site 1244)
DCO_BAK_2_7	PRJNA420998	Metagenome	CoDL	Brett	Baker	Genomic reconstruction of uncultured microorganisms from Cascadia Hydrate Ridge deep subsurface (IODP Leg204, site 1244)
DCO_CAR_2	PRJNA443146	Metagenome	CoDL	Stephanie	Carr	Metagenomic sequencing of methane-rich Antarctic sediments
DCO_GAI_ISL1	PRJNA448431	Metagenome	CoDL	Eric	Gaidos	Ice-Covered Icelandic Crater Lake EcoSystems (ICICLES)
DCO_GAI_ISL2	PRJNA448431	Metagenome	CoDL	Eric	Gaidos	Ice-Covered Icelandic Crater Lake EcoSystems (ICICLES)
DCO_GAI_ISL3	PRJNA448431	Metagenome	CoDL	Eric	Gaidos	Ice-Covered Icelandic Crater Lake EcoSystems (ICICLES)
DCO_FIE_FG09	PRJNA678021	Metagenome	CoDL	Matthew	Fields	Metagenomic Sequencing of Sulfate Transition Zones Located in Recalcitrant Carbon Rich Coal Seams
DCO_FIE_N11	PRJNA678021	Metagenome	CoDL	Matthew	Fields	Metagenomic Sequencing of Sulfate Transition Zones Located in Recalcitrant Carbon Rich Coal Seams
DCO_FIE_T11	PRJNA678021	Metagenome	CoDL	Matthew	Fields	Metagenomic Sequencing of Sulfate Transition Zones Located in Recalcitrant Carbon Rich Coal Seams
DCO_ONS_MM51940FW200712	PRJNA680468	Metagenome	CoDL	Tullis	Onstott	Metagenomic Analyses of Deep Fracture Sites Supporting Three Distinct Carbon Assimilation Paths
DCO_ONS_NO14FW130912	PRJNA680468	Metagenome	CoDL	Tullis	Onstott	Metagenomic Analyses of Deep Fracture Sites Supporting Three Distinct Carbon Assimilation Paths
DCO_ONS_TT107FW240811	PRJNA680468	Metagenome	CoDL	Tullis	Onstott	Metagenomic Analyses of Deep Fracture Sites Supporting Three Distinct Carbon Assimilation Paths
DCO_BOY_0	PRJNA701321	Metagenome	CoDL	Eric	Boyd	Differentiating Yellowstone’s Surface and Subsurface Hydrothermal Biospheres Using Comparative Metagenomics
DCO_BOY_15	PRJNA701321	Metagenome	CoDL	Eric	Boyd	Differentiating Yellowstone’s Surface and Subsurface Hydrothermal Biospheres Using Comparative Metagenomics
DCO_BOY_9	PRJNA701321	Metagenome	CoDL	Eric	Boyd	Differentiating Yellowstone’s Surface and Subsurface Hydrothermal Biospheres Using Comparative Metagenomics
DCO_MAC_LD09	PRJNA800401	Metagenome	CoDL	Jennifer	Macalady	Sulfidic deep terrestrial subsurface
DCO_LIN_TWINCO2	PRJNA807541	Metagenome	CoDL	Li-Huang	Lin	Census of microbial diversity in ultra-deep, fault-bordered sedimentary rocks of a foreland basin in Taiwan
DCO_BOM_KR1	PRJNA807667	Metagenome	CoDL	Malin	Bomberg	Uncultured Archaea dominate microbial communities at specific depths of the deep subsurface of Olkiluoto Island, Finland
DCO_BOM_KR13	PRJNA807667	Metagenome	CoDL	Malin	Bomberg	Uncultured Archaea dominate microbial communities at specific depths of the deep subsurface of Olkiluoto Island, Finland
DCO_BOM_KR9	PRJNA807667	Metagenome	CoDL	Malin	Bomberg	Uncultured Archaea dominate microbial communities at specific depths of the deep subsurface of Olkiluoto Island, Finland
DCO_PAY_1H_4	PRJNA360271	Metagenome	CoDL	Adina	Paytan	Metagenomic sequencing of sediments from North Pond, site U1382 (IODP Expedition 336), to elucidate microbial phosphorus cycling strategies
DCO_TRI_NH4_1	PRJNA1085311	Metagenome	CoDL	Rosalia	Trias	Unraveling the C and S cycles in the deep aquifer of Hellisheidi (SW Iceland) by genome sequencing of a recovered strai
DCO_TRI_NH4_8	PRJNA1085311	Metagenome	CoDL	Rosalia	Trias	Unraveling the C and S cycles in the deep aquifer of Hellisheidi (SW Iceland) by genome sequencing of a recovered strai
DCO_PRI_SLW_0_2cm	PRJNA340469	Metagenome	CoDL	John	Priscu	Dark energy in the deep, cold ecosystem of Subglacial Lake Whillans, West Africa
DCO_PRI_SLW_14_16cm	PRJNA340469	Metagenome	CoDL	John	Priscu	Dark energy in the deep, cold ecosystem of Subglacial Lake Whillans, West Africa
DCO_PRI_SLW_4_6cm	PRJNA340469	Metagenome	CoDL	John	Priscu	Dark energy in the deep, cold ecosystem of Subglacial Lake Whillans, West Africa
DCO_TIA_AC3	PRJNA421137	Metagenome	CoDL	Igor	Tiago	Unveiling energetic pathways in three serpentinization driven deep aquifers in Peninsula Iberica
DCO_TIA_EBD	PRJNA421137	Metagenome	CoDL	Igor	Tiago	Unveiling energetic pathways in three serpentinization driven deep aquifers in Peninsula Iberica
DCO_TIA_EBPU	PRJNA421137	Metagenome	CoDL	Igor	Tiago	Unveiling energetic pathways in three serpentinization driven deep aquifers in Peninsula Iberica
DCO_PELL_HR4	PRJNA1085767	Metagenome	CoDL	Vivian	Pellizari	Microbial communities function of deep-sea sediments of vulcanic structure of Hook Ridge (Bransfield Strait, Western Antarctic Peninsula)
DCO_PELL_HR6	PRJNA1085767	Metagenome	CoDL	Vivian	Pellizari	Microbial communities function of deep-sea sediments of vulcanic structure of Hook Ridge (Bransfield Strait, Western Antarctic Peninsula)
DCO_PELL_255	PRJNA1085771	Metagenome	CoDL	Vivian	Pellizari	Microbial life in subseafloor sediments from a pockmark field in the Southwestern Atlantic
DCO_PELL_259	PRJNA1085771	Metagenome	CoDL	Vivian	Pellizari	Microbial life in subseafloor sediments from a pockmark field in the Southwestern Atlantic
DCO_PELL_260	PRJNA1085771	Metagenome	CoDL	Vivian	Pellizari	Microbial life in subseafloor sediments from a pockmark field in the Southwestern Atlantic
DCO_SLU_SG7	PRJNA530185	Metagenome	CoDL	Guang-Sin	Lu	Metagenomics of Microbial Communities in Arsenic-Rich Hydrothermal Vents at Milos Island, Greece
DCO_SLU_WT1 [WM1?]	PRJNA530185	Metagenome	CoDL	Guang-Sin	Lu	Metagenomics of Microbial Communities in Arsenic-Rich Hydrothermal Vents at Milos Island, Greece		https://journals.plos.org/plosone/article?id=10.1371/journal.pone.0234175
DCO_SLU_WT7 [WM7?]	PRJNA530185	Metagenome	CoDL	Guang-Sin	Lu	Metagenomics of Microbial Communities in Arsenic-Rich Hydrothermal Vents at Milos Island, Greece		https://www.frontiersin.org/journals/microbiology/articles/10.3389/fmicb.2022.1060168/full
DCO_SAC_WT29A	PRJNA530976	Metagenome	CoDL	Joshua	Sackett	Application of Shotgun Metagenomic Sequencing to a Natural High-Radiation Subsurface Environment: Breccia Pipe U Claim Borehole, WT-29A
DCO_LAU_BH2	PRJNA1085331	Metagenome	CoDL	Maggie	Lau	Metagenomic Analyses of a Biogenic Methane Supported Deep Subsurface Community in South Africa
DCO_LUE_RD	PRJNA1085763	Metagenome	CoDL	Tilmann	Lueders	Metagenomics of microbial megacities fuelled by methane oxidation in a mineral spring cave
DCO_LUE_Sn28	PRJNA1085763	Metagenome	CoDL	Tilmann	Lueders	Metagenomics of microbial megacities fuelled by methane oxidation in a mineral spring cave
DCO_LUE_W1_49	PRJNA1085763	Metagenome	CoDL	Tilmann	Lueders	Metagenomics of microbial megacities fuelled by methane oxidation in a mineral spring cave
DCO_MAT_A3 SAMN40380411	PRJNA1086540	Metagenome	CoDL	Viggo	Marteinsson	Metagenomes of the Cold-Tolerant, Acetogenic, and Lithoautotrophic Microbial Community in a Subglacial Lake
DCO_MAT_B1_4 SAMN40380423	PRJNA1086540	Metagenome	CoDL	Viggo	Marteinsson	Metagenomes of the Cold-Tolerant, Acetogenic, and Lithoautotrophic Microbial Community in a Subglacial Lake
DCO_PAS_L6	PRJNA1086579	Metagenome	CoDL	Alexis	Pasulka	Response of sediment-hosted subsurface microbial communities to variations in oxygen within the southern California oxygen minimum zone
DCO_PAS_L8	PRJNA1086579	Metagenome	CoDL	Alexis	Pasulka	Response of sediment-hosted subsurface microbial communities to variations in oxygen within the southern California oxygen minimum zone
DCO_PAS_SDT	PRJNA1086579	Metagenome	CoDL	Alexis	Pasulka	Response of sediment-hosted subsurface microbial communities to variations in oxygen within the southern California oxygen minimum zone
DCO_PED_KR15 (ONK_KR15?)	PRJNA195613	Metagenome	CoDL	Karsten	Pedersen	Metagenomes of attached sulphur-cycling microbial communities in deep granitic groundwater of the Fennoscandian Shield
DCO_PED_PV06 (PVA06?)	PRJNA195613	Metagenome	CoDL	Karsten	Pedersen	Metagenomes of attached sulphur-cycling microbial communities in deep granitic groundwater of the Fennoscandian Shield
DCO_PED_PV08 (PVA08?)	PRJNA195613	Metagenome	CoDL	Karsten	Pedersen	Metagenomes of attached sulphur-cycling microbial communities in deep granitic groundwater of the Fennoscandian Shield
DCO_RAM_MSM16_2_809_1_MUC	PRJNA248084	Metagenome	CoDL	Alban	Ramette	Proposal to apply Illumina-based metagenomics on selected sediment microbial communities from the Håkon Mosby Mud Volcano
DCO_RAM_MSM16_2_823_1_MUC	PRJNA248084	Metagenome	CoDL	Alban	Ramette	Proposal to apply Illumina-based metagenomics on selected sediment microbial communities from the Håkon Mosby Mud Volcano
DCO_RAM_MSM16_2_855_1_MUC	PRJNA248084	Metagenome	CoDL	Alban	Ramette	Proposal to apply Illumina-based metagenomics on selected sediment microbial communities from the Håkon Mosby Mud Volcano
DCO_RAM_PS64_326_PUC_12	PRJNA248084	Metagenome	CoDL	Alban	Ramette	Proposal to apply Illumina-based metagenomics on selected sediment microbial communities from the Håkon Mosby Mud Volcano
DCO_RAM_PS64_332_1_GC	PRJNA248084	Metagenome	CoDL	Alban	Ramette	Proposal to apply Illumina-based metagenomics on selected sediment microbial communities from the Håkon Mosby Mud Volcano
DCO_RAM_PS64_336_1_GC	PRJNA248084	Metagenome	CoDL	Alban	Ramette	Proposal to apply Illumina-based metagenomics on selected sediment microbial communities from the Håkon Mosby Mud Volcano
DCO_RAM_PS64_373_1_GC	PRJNA248084	Metagenome	CoDL	Alban	Ramette	Proposal to apply Illumina-based metagenomics on selected sediment microbial communities from the Håkon Mosby Mud Volcano
DCO_RBL_KR11	PRJNA1086850	Metagenome	CoDL	Rizla	Bernier-Latmani	Drivers of sulfidogenesis in deep sulfidic groundwater, Olkiluoto, Finland
DCO_RBL_KR13	PRJNA1086850	Metagenome	CoDL	Rizla	Bernier-Latmani	Drivers of sulfidogenesis in deep sulfidic groundwater, Olkiluoto, Finland
DCO_RBL_KR46	PRJNA1086850	Metagenome	CoDL	Rizla	Bernier-Latmani	Drivers of sulfidogenesis in deep sulfidic groundwater, Olkiluoto, Finland
DCO_REE_59E_5H2	PRJNA1086857	Metagenome	CoDL	Brandi	Reese	Examination of the Baltic Sea Basin carbon cycle through metagenomics
DCO_REE_BSB59E	PRJNA1086857	Metagenome	CoDL	Brandi	Reese	Examination of the Baltic Sea Basin carbon cycle through metagenomics
DCO_REE_BSB65E	PRJNA1086857	Metagenome	CoDL	Brandi	Reese	Examination of the Baltic Sea Basin carbon cycle through metagenomics
DCO_SUB_AS3c	PRJNA1086859	Metagenome	CoDL	Gowtham	Subbarao	A study of IODP site U1456 in the eastern Arabian Sea: Implications for correlating microbial diversity of the greater Indus Fan with underlying geochemistry
DCO_SUB_AS4	PRJNA1086859	Metagenome	CoDL	Gowtham	Subbarao	A study of IODP site U1456 in the eastern Arabian Sea: Implications for correlating microbial diversity of the greater Indus Fan with underlying geochemistry
DCO_SYL_1376-16R	PRJNA1086864	Metagenome	CoDL	Jason	Sylvan	Metagenomics in a subsurface inactive seamount from the Louisville Seamount Chain, site U1376A (Burton Guyot)
DCO_SYL_1376-17R	PRJNA1086864	Metagenome	CoDL	Jason	Sylvan	Metagenomics in a subsurface inactive seamount from the Louisville Seamount Chain, site U1376A (Burton Guyot)
DCO_SYL_1376-7R	PRJNA1086864	Metagenome	CoDL	Jason	Sylvan	Metagenomics in a subsurface inactive seamount from the Louisville Seamount Chain, site U1376A (Burton Guyot)
DCO_TIA_ALFAGU	PRJNA1087378	Metagenome	CoDL	Igor	Tiago	Geoecology of serpentinization driven deep aquifers in Peninsula Iberica – energetic pathways
DCO_TIA_AMAR	PRJNA1087378	Metagenome	CoDL	Igor	Tiago	Geoecology of serpentinization driven deep aquifers in Peninsula Iberica – energetic pathways
DCO_TIA_HEDION	PRJNA1087378	Metagenome	CoDL	Igor	Tiago	Geoecology of serpentinization driven deep aquifers in Peninsula Iberica – energetic pathways
DCO_TWI_1	PRJNA1087396	Metagenome	CoDL	Katrina	Twing	Metagenomic Exploration of Subsurface Serpentinite Cores from the Coast Range Ophiolite Microbial Observatory (CROMO)
DCO_WOY_Sample_121018_ML1_sterivex_filter	PRJNA340288	Metagenome	CoDL	Kristin	Woycheese	Metagenomic analysis of a continental serpentinizing spring in the Philippines
DCO_WOY_Sample_121018_ML1_whitesediment	PRJNA340288	Metagenome	CoDL	Kristin	Woycheese	Metagenomic analysis of a continental serpentinizing spring in the Philippines
DCO_WOY_Sample_121018_ML2_sterivex_filter	PRJNA340288	Metagenome	CoDL	Kristin	Woycheese	Metagenomic analysis of a continental serpentinizing spring in the Philippines
DCO_WRI_1_Day0	PRJNA339844	Metagenome	CoDL	Kelly	Wrighton	Microbial genomic reconstructions from hydraulically fractured shale fluids reveal community-wide biogeochemical cycling and phage signatures
DCO_WRI_2A_Day6.5	PRJNA339844	Metagenome	CoDL	Kelly	Wrighton	Microbial genomic reconstructions from hydraulically fractured shale fluids reveal community-wide biogeochemical cycling and phage signatures
DCO_WRI_3_Day13.3	PRJNA339844	Metagenome	CoDL	Kelly	Wrighton	Microbial genomic reconstructions from hydraulically fractured shale fluids reveal community-wide biogeochemical cycling and phage signatures
DCO_ZIN_2C	PRJNA1087422	Metagenome	CoDL	Laura	Zinke	Metabolic potential of low-temperature, ridge flank hydrothermal sediment at Dorado Outcrop
DCO_ZIN_2D	PRJNA1087422	Metagenome	CoDL	Laura	Zinke	Metabolic potential of low-temperature, ridge flank hydrothermal sediment at Dorado Outcrop
DCO_ZIN_3A	PRJNA1087422	Metagenome	CoDL	Laura	Zinke	Metabolic potential of low-temperature, ridge flank hydrothermal sediment at Dorado Outcrop
